# Gene Expression and Evolution in the Smalltooth Sawfish, *Pristis pectinata*

**DOI:** 10.1101/2023.01.12.523848

**Authors:** Taiya M. Jarva, Nicole M. Phillips, Cory Von Eiff, Gregg R. Poulakis, Gavin Naylor, Kevin A. Feldheim, Alex S. Flynt

## Abstract

Sawfishes (Pristidae) are large, highly threatened rays named for their tooth-studded rostrum, which is used for prey sensing and capture. Of all five species, the smalltooth sawfish, *Pristis pectinata*, has experienced the greatest decline in range, currently found in only ∼20% of its historic range. To better understand the genetic underpinnings of these taxonomically and morphologically unique animals, we collected transcriptomic data from several tissue types, mapped them to the recently completed reference genome and contrasted the patterns observed with comparable data from other elasmobranchs. Evidence of positive selection was detected in 79 genes in *P. pectinata*, several of which are involved in growth factor/receptor tyrosine kinase signaling and specification of organ symmetry, suggesting a role in morphogenesis. Data acquired also allow for examination of the molecular components of *P. pectinata* electrosensory systems, which are highly developed in sawfishes and have likely been influential in their evolutionary success.

---

As meso-to apex-level predators, chondrichthyans (sharks, rays, and chimaeras) play essential roles in the health of marine ecosystems by increasing biodiversity, buffering against invasive species, decreasing transmission of diseases, and mitigating the effects of climate change^1,2^ However, many chondrichthyan populations are in decline, primarily due to overfishing, with more than one third estimated to be threatened with extinction^3^. Sawfishes belong to one of the most threatened families, with all five species assessed as Endangered or Critically Endangered on the International Union for the Conservation of Nature (IUCN) Red List of Threatened Species^4^. Sawfishes are notable for their tooth-studded rostrum, which is used to detect, acquire, and manipulate prey^5,6^. This rostrum also makes them especially susceptible to entanglement in fishing gear, which has precipitated a global decline in their numbers over the last century.^4,7,8^

Bycatch in fisheries and habitat degradation continue to pose the greatest threats to sawfishes, including in ‘stronghold’ locations such as the United States and Australia (NMFS 2009)^9^. Fisher education and trade bans on sawfish and their parts have been used to mitigate sawfish declines^10,8^. While such strategies are essential, additional preventative initiatives are needed as sawfish populations continue to decline globally^11^. Recent research aimed at supporting development of deterrent technology found that sawfish will react to electric field stimuli, but behavioral responses were not consistent and were considered insufficient to avoid fisheries gear entanglement^12^.

The electrosensing abilities of sawfishes are currently poorly understood, and little is known about the underlying the molecular mechanisms of electroreception and environmental biosensing that underpin their behaviors. The aims of this study were to collect transcriptome sequences from different tissues of the Critically Endangered smalltooth sawfish, *Pristis pectinata*, map the data to the recently completed high resolution genome assembly, and compare patterns of gene expression and sequence evolution with those derived from other elasmobranchs to identify unique components of genomic architecture. Of all sawfishes, *P. pectinata* has experienced the most severe decline in range and is present in less than 20% of its former range in the Atlantic Ocean^7,8^. Viable populations are currently restricted to Florida in the U.S. and western portions of The Bahamas and, like all sawfishes, reducing fisheries interactions is a top conservation priority^4^. The gene set collected in this study provides insight into evolutionary patterns and the mechanisms of electrosensing in *P. pectinata* and serve as critical first steps for future work.
