## Supplemental File 1 for "Gene Expression and Evolution in the Smalltooth Sawfish, *Pristis pectinata*": Copy of Sawfish_supp.xlsx

### Sheet: Sheet1
gene name	Coordinates	cluster	percent sites	omega value	Brain TPM	Ovary TPM	Liver TPM	Skin TPM	kidney TPM	Brain diff	Ovary diff	Liver diff	Skin diff	kidney diff	GRAVY change	GO terms
abhd17c	chr28 :26176189-26327707	1	0.095995	1557.7	3321	53	525	382	76	-953	9593	736	9440	6244	-0.097	ABHD17C,GO:0016020,GO:0016787,GO:0042995,GO:0005768,GO:0005886,GO:0008474,GO:0098839,GO:0055038,GO:0043197,GO:0008474,GO:0002084,GO:0008474,GO:0005886,GO:0010008,GO:0099175,GO:0045211,GO:0030054,GO:0045202
ada	chr16:21290531-21339406	1	0.0501723	27.3253	3849	261	5684	4752	1015	2417	3225	-4617	4050	1986	0.099	ADA,GO:0031012,GO:0004222,GO:0030198,GO:0008237,GO:0006508,GO:0008270,GO:0004222,GO:0062023,GO:0005576,GO:0008233,GO:0008237,GO:0016787,GO:0046872,GO:0006508,GO:0031012,GO:0004222,GO:0030198,GO:0008237,GO:0006508,GO:0004222,GO:0005576,GO:0008233,GO:0008237,GO:0016787,GO:0046872
ambp	chr23:31207114-31207290	3	0.107661	100000	194	33	296985	0	14784	2073	-33	-176097	0	-14784	0.116	AMBP,GO:0004867,GO:0018298,GO:0005576,GO:0005576,GO:0010951,GO:0010951,GO:0009986,GO:0004867,GO:0005886,GO:0009986,GO:0004867,GO:0005886,GO:0004867,GO:0018298,GO:0005576,GO:0005576,GO:0010951,GO:0010951,GO:0004867,GO:0018298,GO:0005576,GO:0010951,GO:0010951,GO:0009986,GO:0004867
anxa1	chr7:79706429-79719333	1	0.0383361	3850	77027	499	5509	73173	10154	-53065	28594	2305	-44473	117156	0.039	ANXA1,GO:0005509,GO:0005737,GO:0005509,GO:0005544,GO:0005509,GO:0005737,GO:0005509,GO:0005544,GO:0005509,GO:0005737,GO:0005509,GO:0005544,GO:0005737,GO:0005509,GO:0005544,GO:0005544,GO:0005509,GO:0005544,GO:0005509,GO:0005737,GO:0005509,GO:0005544,GO:0005509,GO:0005544,GO:0030216
apitd1	chr26:25084860-25106593	2	0.0654182	100000	1852	13	6015	1321	0	3760	6376	-5789	1524	5456	0.175	APITD1,GO:0000776,GO:0046982,GO:0051382,GO:0005634,GO:0000775,GO:0051301,GO:0007049,GO:0006974,GO:0000776,GO:0006281,GO:0005694,GO:0005634,GO:0043240,GO:0003682,GO:0031297,GO:0000712,GO:0071821,GO:0071821,GO:0006281
arl6ip6	chr1:41579202-41593185	1	0.0399538	145	4425	178	3118	5416	3728	-2496	5491	-2954	-1286	-2144	-0.084	ARL6IP6,GO:0016020,GO:0016021,GO:0008150,GO:0003674,GO:0016020,GO:0016021,GO:0008150,GO:0003674,GO:0008150,GO:0003674,GO:0016020,GO:0016021
asna1	chr31:923473-936606	1	0.0200831	12.1	16481	483	6323	15441	4799	-8131	16340	-4393	-4649	22874	0.009	ASNA1,GO:0016787,GO:0005524,GO:0016887,GO:0005524,GO:0005783,GO:0045048,GO:0005524,GO:0016887,GO:0005524,GO:0005737,GO:0005783,GO:0016787,GO:0000166,GO:0046872,GO:0006620,GO:0007416,GO:0005737,GO:0005783,GO:0006620,GO:0016887,GO:0043529,GO:0016787,GO:0005524,GO:0016887
atp6v1g1	chr23:684848-689678	3	0.0196071	100000	78115	6587	142940	104230	90859	-28418	13462	-139810	-72605	-72063	0.016	ATP6V1G1,GO:0016471,GO:0042626,GO:0016471,GO:1902600,GO:0006811,GO:0006811,GO:0016471,GO:0042626,GO:0016471,GO:1902600
b4galt4	chr4:74695439-74706647	1	0.0515498	23.489	4453	170	2953	24449	2038	-3380	1264	-2770	-20714	-1304	0.127	B4GALT4,GO:0008378,GO:0005794,GO:0070085,GO:0016757,GO:0005975,GO:0016020,GO:0016021,GO:0016740,GO:0016757,GO:0005794,GO:0016020,GO:0032580,GO:0006486,GO:0070085,GO:0005794,GO:0008378,GO:0016757,GO:0005975,GO:0016020,GO:0016021,GO:0016740,GO:0016757,GO:0005794,GO:0006486,GO:0016020
bckdhb	chr10:26256777-26446105	2	0.0175405	100000	14543	1789	6754	25888	10189	78622	28391	1322	4347	28006	0.052	BCKDHB,GO:0007584,GO:0009083,GO:0005947,GO:0003824,GO:0007584,GO:0009083,GO:0005947,GO:0003824,GO:0007584,GO:0009083,GO:0005947,GO:0003824,GO:0033691,GO:0007155,GO:0005886,GO:0033691,GO:0007155,GO:0005886,GO:0005947,GO:0009083,GO:0007584,GO:0033691,GO:0007155,GO:0005886,GO:0033691
bnip3l	chr29:9944322-9961395	1	0.0302112	47.9	71602	1610	4899	16213	20654	-62330	7057	-3385	-7531	-9024	0.381	BNIP3L,GO:0097345,GO:0043067,GO:0051607,GO:0005635,GO:0005741,GO:0005783,GO:0005634,GO:0016021,GO:0005740,GO:0043065,GO:0016020,GO:0016020,GO:0016021,GO:0005739,GO:0001947,GO:0045822,GO:0043065,GO:0042802,GO:0005739,GO:0005634,GO:0005783,GO:0005741,GO:0005635,GO:0051607,GO:0043067
c1orf52	chr3:2768791-2771420	1	0.308083	100000	50347	2255	14694	23139	39644	-39884	6128	-13729	-14274	-27952	-0.182	C1ORF52,GO:0005575,GO:0008150,GO:0003674
ccdc77	chr15:6457731-6492118	1	0.237865	1660	5431	38	3245	3478	707	-4727	1865	-2942	-2949	-382	0.635	CCDC103,GO:0030030,GO:0005737,GO:0042995,GO:0005929,GO:0031514,GO:0001947,GO:0007368,GO:0003351,GO:0003341,GO:0003341,GO:0003146,GO:0003143,GO:0003674,GO:0070286,GO:0090660,GO:0005737,GO:0005930,GO:0005737,GO:0031514,GO:0005576,GO:0005576,GO:0005576,GO:0007368,GO:0003351,GO:0036159
ccdc103	chr25:30646028-30656264	1	0.014368	460.572	5667	0	146	18	0	-4116	1036	-80	189	1698	-0.579	CCDC77,GO:0005813,GO:0008150,GO:0003674,GO:0008150,GO:0003674,GO:0005813,GO:0008150,GO:0003674,GO:0005813,GO:0005813,GO:0008150,GO:0003674
ccdc90b	chr11:42880977-42934041	1	0.0734886	687.56	4819	138	1632	5232	1662	4263	18898	-661	5193	5620	-0.159	CCDC90B,GO:0005739,GO:0016020,GO:0016021,GO:0005739,GO:0016020,GO:0016021,GO:0005739,GO:0005739,GO:0005739,GO:0016020,GO:0016021,GO:0005739,GO:0016020,GO:0016021,GO:0005739,GO:0005739
cd3eap	chr35:6652283-6656255	1	0.254332	132.942	7192	594	8597	9083	11314	-4045	3387	-7327	-4297	-8663	0.059	CD3EAP,GO:0005736,GO:0006360,GO:0005736,GO:0006360,GO:0005736,GO:0005736,GO:0006360,GO:0005736
chrna1	chr1:46353057-46353299	2	0.0998853	100000	259	0	56	171	0	-16	780	-56	1589	0	0.237	CHRNA1,GO:0005216,GO:0005230,GO:0022848,GO:0045211,GO:0034220,GO:0016021,GO:0006811,GO:0045211,GO:0030054,GO:0045202,GO:0006811,GO:0005886,GO:0005886,GO:0016020,GO:0060079,GO:0060078,GO:0004888,GO:0015464,GO:0034220,GO:0005887,GO:0045202,GO:0043005,GO:0007271,GO:0007268,GO:0007165
crkl	chr17:6191703-6192515	1	0.020093	1458.87	22781	790	15689	17404	10477	-13483	12300	-14161	8344	1137	-0.106	CRKL,GO:0005575,GO:0007520,GO:0007520,GO:0072114,GO:0035591,GO:0016477,GO:0007165,GO:0030971,GO:0070374
cuedc2	chr30:7774167-7807361	1	0.0476666	347.338	9255	82	1960	1163	387	-8199	764	-1960	-740	2647	-0.429	CUEDC2,GO:0005634,GO:0005737,GO:0005634,GO:0005737,GO:0005634,GO:0005737,GO:0005634,GO:0005737,GO:0005634,GO:0005737,GO:0005634,GO:0005737
ddx18	chr1:31625552-31647555	1	0.0188415	16.7	6063	306	7206	11488	1755	4106	15753	-5732	1461	5871	-0.09	DDX18,GO:0000463,GO:0005730,GO:0005524,GO:0003676,GO:0003724,GO:0005524,GO:0004386,GO:0016787,GO:0000166,GO:0003723,GO:0003724,GO:0030099,GO:0030097,GO:0016887,GO:0005730,GO:0000463,GO:0005524,GO:0003676,GO:0003724,GO:0005524,GO:0004386,GO:0016787,GO:0000166,GO:0003723,GO:0003724
dgcr6	chr17:35860428-35868047	1	0.129218	16665.8	4580	346	2216	6899	965	1702	9806	-1718	-119	4370	0.078	DGCR6,GO:0005575,GO:0008150,GO:0003674,GO:0005575,GO:0008150,GO:0003674
dnajc17	chr2:105359928-105360824	1	0.072911	73.8	2186	135	3838	4730	422	5244	6479	-884	3221	9405	-0.051	DNAJC17,GO:0003676,GO:0003723,GO:0003723,GO:0003676,GO:0003723,GO:0003723
dock11	chr8:52286005-52286306	1	0.356048	109.812	1339	78	1234	402	0	-161	2047	-782	6221	1451	-0.129	DOCK11,GO:0005085,GO:0050790,GO:0050790,GO:0007264,GO:0005085,GO:0005085,GO:0050790,GO:0050790,GO:0007264,GO:0005085,GO:0007264,GO:0005085,GO:0050790,GO:0050790,GO:0005085
ebna1bp2	chr3:30243734-30264524	1	0.031409	14.4828	9486	814	22158	17090	2999	5782	16158	-20890	-3610	8282	0.011	EBNA1BP2,GO:0005634,GO:0042254,GO:0003674,GO:0005730,GO:0042273,GO:0030687,GO:0005730,GO:0006364,GO:0034399,GO:0042273,GO:0030687,GO:0005730,GO:0006364,GO:0034399,GO:0005634,GO:0042254,GO:0003674,GO:0005730,GO:0034399,GO:0006364,GO:0005730,GO:0030687,GO:0042273,GO:0005634,GO:0042254
efcab11	chr1:143147564-143242074	1	0.154364	105	19220	219	3626	7161	12386	-16334	1672	-3425	-6214	-11094	0.17	EFCAB11,GO:0005509,GO:0005509,GO:0005509,GO:0005509,GO:0046872,GO:0005575
fibp	chr38:6698233-6729882	1	0.0504499	880.128	11123	223	5688	2363	7081	-8292	2754	-5236	478	-2432	0.089	FIBP,GO:0005634,GO:0017134,GO:0008150,GO:0005634,GO:0017134,GO:0005634,GO:0016020,GO:0005515,GO:0005634,GO:0007368,GO:0007368,GO:0070121,GO:0070121,GO:0060271,GO:0060271,GO:0060026,GO:0005515,GO:0005634,GO:0012505,GO:0017134,GO:0005634,GO:0008150
gps1	chr18:19082469-19124952	2	0.0199179	100000	5995	330	5512	7456	2105	5853	15043	-4294	4224	12274	0.06	GPS1,GO:0048856,GO:0005634,GO:0005737,GO:0008180,GO:0000338,GO:0008180,GO:0008180,GO:0005634,GO:0005737,GO:0000338,GO:0008180,GO:0048856,GO:0005634,GO:0005737,GO:0048856,GO:0008180,GO:0000338,GO:0008180
haus2	chr1:81799582-81840572	1	0.196537	26.3512	5978	254	3200	3962	5715	1999	9986	-1324	-3526	8127	0.046	HAUS2,GO:0005813,GO:0007098,GO:0007020,GO:1990498,GO:0051225,GO:0070652,GO:0031023,GO:0007098,GO:0070652,GO:0051225,GO:0070652,GO:0051225,GO:0005813,GO:0007098,GO:0007020,GO:1990498,GO:0051225,GO:0070652,GO:0031023,GO:0007098,GO:0005813,GO:0007098,GO:0007020,GO:1990498,GO:0051225
hm13	chr16:38494754-38533503	2	0.0429624	100000	16355	1558	16283	33292	6346	147	36608	-13179	-3053	15509	-0.004	HM13,GO:0016020,GO:0016021,GO:0043523,GO:0016020,GO:0031090,GO:0033619,GO:0071556,GO:0071458,GO:0006465,GO:0042500,GO:0016021,GO:0004190,GO:0043523,GO:0016020,GO:0031090,GO:0033619,GO:0071556,GO:0071458,GO:0006465,GO:0042500,GO:0016021,GO:0004190,GO:0016020,GO:0016021
hoxa5	chr5:107612054-107613201	1	0.122815	988.838	0	1	547	0	339	7066	2583	-312	4253	-339	-0.038	HOXA5,GO:0005634,GO:0003677,GO:0006357,GO:0005634,GO:0006355,GO:0000981,GO:0003677,GO:0003700,GO:0005634,GO:0003677,GO:0003677,GO:0005634,GO:0005634,GO:0009952,GO:0006357,GO:0000978,GO:0000981,GO:0005634,GO:0006355,GO:0000981,GO:0003677,GO:0003700,GO:0005634,GO:0003677,GO:0003677
hspb2	chr27:31105161-31105475	1	0.032472	1557.7	0	0	51	307	103	469	846	-51	-25	185	-0.013	HSPB2,GO:0003674,GO:0003674
jmjd6	chr18:21331564-21345617	1	0.081903	102.366	6697	358	6651	5051	4574	9405	12710	-5769	4893	15383	0.001	JMJD6,GO:0005634,GO:0005737,GO:0033749,GO:0006909,GO:0106140,GO:0032451,GO:0032452,GO:0002040,GO:0018395,GO:0005737,GO:0005654,GO:0006482,GO:0005730,GO:0003727,GO:0051260,GO:0048024,GO:0070079,GO:0070815,GO:0046872,GO:0051213,GO:0006397,GO:0006325,GO:0030154,GO:0005634,GO:0005737
kiaa0101	chr32:5853069-5855874	1	0.143846	798.159	145	56	41076	2798	0	3749	16505	-41076	1890	368	0.005	KIAA0101,GO:0019985,GO:0005634,GO:0003682,GO:0006974,GO:0051726,GO:0005634,GO:0005737,GO:0005634,GO:0048471
lrrcc1	chr9:60983034-60988946	1	0.144766	94.3774	379	12	561	219	0	1884	894	-369	-219	1548	0.326	LRRCC1,GO:0005813,GO:0005737,GO:0008150,GO:0003674,GO:0005813,GO:0005737,GO:0008150,GO:0003674,GO:0005813,GO:0005737,GO:0008150,GO:0003674
mad2l1bp	chr10:97968432-97969046	2	0.0697057	100000	0	11	980	151	0	1358	4885	-824	1157	2843	0.617	MAD2L1BP,GO:0005634,GO:0005634,GO:0007096
mdfic	chr15:27221928-27256368	1	0.0919586	129.75	2455	83	1066	1397	768	2263	3697	-1066	1578	338	-0.058	MDFIC,
mea1	chr10:99211409-99215308	3	0.0774814	20.9	57453	4009	29734	38461	109046	-48663	4794	-29454	-31700	-99725	-0.122	MEA1,GO:0007283,GO:0007283
med17	chr11:47932630-47958180	1	0.0465349	15.4223	6775	376	3635	7734	2820	97	8791	-2523	767	2459	0.034	MED17,GO:0006357,GO:0003712,GO:0016592,GO:0005634,GO:0005634,GO:0005634,GO:0006357,GO:0003712,GO:0016592,GO:0005634,GO:0005634,GO:0006357,GO:0003712,GO:0016592,GO:0005634,GO:0006357,GO:0003712,GO:0016592,GO:0070847
mfap3	chr7:8840912-8872102	2	0.152168	100000	10347	92	3548	19620	5920	-5274	5154	-2463	-9108	-980	0.176	MFAP3,GO:0016020,GO:0016021,GO:0005886,GO:0005886,GO:0016020,GO:0005886,GO:0016020,GO:0005886,GO:0016020,GO:0016021,GO:0005634,GO:0005737,GO:0005886,GO:0016020,GO:0016021,GO:0005886,GO:0005886,GO:0016020
mfsd12	chr24:28495711-28555631	2	0.0265065	100000	491	30	2052	879	742	19632	8164	-1223	16340	8883	-0.039	MFSD12,GO:0005887,GO:0071702,GO:0015293,GO:0016021,GO:0008643,GO:0016020,GO:0016021,GO:0055085,GO:0016020,GO:0016021,GO:0055085,GO:0015293,GO:0016021,GO:0008643,GO:0015293,GO:0016021,GO:0008643,GO:0016020,GO:0016021,GO:0055085,GO:0005887,GO:0071702,GO:0016021,GO:0008643,GO:0015293
mocs3	chr3:126007253-126037439	1	0.0213389	102.195	2132	107	1250	1702	413	5457	7914	117	2811	6680	-0.008	MOCS3,GO:0005524,GO:0005737,GO:0016740,GO:0000166,GO:0008152,GO:0003824,GO:0008033,GO:0046872,GO:0006777,GO:0061604,GO:0061605,GO:0005737,GO:0061604,GO:0061605,GO:0002098,GO:0034227,GO:0005737,GO:0006777,GO:0016779,GO:0016783,GO:0002143,GO:0005829,GO:0008641,GO:0004792,GO:0002143
mrpl32	chr5:83753613-83776479	1	0.0511833	844	7419	728	10046	18188	2680	-3162	7535	-9670	-16612	7401	0.309	MRPL32,GO:0006412,GO:0015934,GO:0003735,GO:0005840,GO:0005762,GO:0003735,GO:0003735,GO:0003735,GO:0005762,GO:0006412,GO:0015934,GO:0005840
naa35	chr15:6457731-6492118	1	0.0144505	430	2756	192	162	1772	353	5858	13544	155	7402	13926	0.537	NAA35,GO:0005737,GO:0017196,GO:0031417,GO:0005737,GO:0005737,GO:0048659,GO:0006474,GO:0031417,GO:0005737,GO:0005844,GO:0031417,GO:0017196,GO:0031417,GO:0005737,GO:0001756,GO:0008284,GO:0032006,GO:0048514,GO:0043066,GO:0005737
ndufaf5	chr3:89477779-89477934	1	0.159758	942	4342	199	1896	4382	1644	1855	3917	-83	-1437	-841	0.001	NDUFAF5,GO:0008168,GO:0032259,GO:0016020,GO:0016491,GO:0016740,GO:0005739,GO:0005743,GO:0005743,GO:0032981,GO:0005739,GO:0032981,GO:0030961,GO:0005739,GO:0008168,GO:0008168
nudcd3	chr29:19108648-19171507	1	0.0279777	29.9	24657	584	7409	12223	3559	-18706	9092	-6783	-4497	7218	-0.03	NUDCD3,GO:0005737,GO:0006457,GO:0051082,GO:0005737,GO:0006457,GO:0051082
parp3	chr6:50321624-50350781	2	0.0495128	100000	12574	433	1888	13439	5456	8547	24344	2450	29093	28759	-0.041	PARP3,GO:0005634,GO:0016740,GO:0016757,GO:0071696,GO:0071696,GO:0090299,GO:0090299,GO:0005634,GO:0003950,GO:0006302,GO:0005730,GO:0003950,GO:0035861,GO:1990404,GO:0070212,GO:0006471,GO:0006302,GO:0003950,GO:0003950,GO:0006471,GO:0006302,GO:0003950,GO:0005634,GO:0016740,GO:0016757
pdlim1	chr30:4644614-4733395	1	0.152858	1851.86	13108	706	5718	14267	3143	-5272	3708	1042	1801	-1334	-0.104	PDLIM1,GO:0030036,GO:0005912,GO:0001725,GO:0030018,GO:0007507,GO:0003779,GO:0031941,GO:0061061,GO:0051371,GO:0005856,GO:0046872,GO:0030018,GO:0048513,GO:0051371,GO:0061061,GO:0031941,GO:0003779,GO:0007507,GO:0030018,GO:0001725,GO:0005912,GO:0030036,GO:0005856,GO:0030036,GO:0005912
phyh	chr19:4138631-4163053	1	0.171864	49.1532	8983	1759	3975	7326	18549	1108	920	209	-5490	-7423	-0.009	PHYH,GO:0005737,GO:0005737,GO:0008150,GO:0003674,GO:0008150,GO:0003674,GO:0005737,GO:0005737,GO:0008150,GO:0003674,GO:0001561,GO:0048244,GO:0001561,GO:0048244,GO:0016491,GO:0046872,GO:0051213,GO:0005575
psme3	chr25:13053235-13080884	2	0.0917862	84.1	7752	719	13904	12323	6138	18374	36589	-10522	5037	30004	-0.07	PSME3,GO:0019884,GO:0005737,GO:0005654,GO:0010950,GO:0061136,GO:0061133,GO:2000045,GO:0008537,GO:0000502,GO:0005634,GO:0008150,GO:0003674,GO:0005634,GO:0005634,GO:0005634,GO:0005634,GO:0008150,GO:0003674,GO:0005634,GO:0005634,GO:0005634,GO:0008150,GO:0003674,GO:0005634,GO:0000502
rbm19	chr17:19559314-19713633	1	0.0155805	3846.12	1821	405	1137	2255	722	1323	5399	-858	1036	3486	0.016	RBM19,GO:0003723,GO:0003723,GO:0048546,GO:0003723,GO:0000398,GO:0003723,GO:0005730,GO:0016607,GO:0003676,GO:0000398,GO:0003723,GO:0005730,GO:0016607,GO:0003676,GO:0003723,GO:0003723,GO:0048546,GO:0003723,GO:0003676,GO:0003723,GO:0003723,GO:0048546,GO:0003723,GO:0000398,GO:0003723
rbm34	chr10:11288453-11307856	1	0.055637	23.9	9570	397	9502	7371	2642	-4539	9185	-7974	286	5657	-0.077	RBM34,GO:0003676,GO:0003723,GO:0003723,GO:0005575,GO:0003676,GO:0003723,GO:0005575,GO:0003723,GO:0003676,GO:0005575,GO:0003723,GO:0003723,GO:0005575,GO:0003723,GO:0003676,GO:0003723,GO:0003676,GO:0003723,GO:0005575,GO:0003723
rhbdd1	chr6:97321957-97359845	1	0.0838429	21.1702	2927	608	7751	7866	1528	45	3528	-7032	-3911	591	-0.066	RHBDD1,GO:0016020,GO:0006508,GO:0006508,GO:0004252,GO:0016021,GO:0004252,GO:0016020,GO:0016021,GO:0004252,GO:0016021,GO:0004252,GO:0016020,GO:0016021,GO:0016020,GO:0006508,GO:0006508
rnmlt1	chr21:7634914-7645218	2	0.0262339	100000	4006	391	5547	4765	1020	-2760	2454	-5309	-2815	514	0.054	RNMTL1,GO:0008168,GO:0008173,GO:0006396,GO:0008168,GO:0032259,GO:0016740,GO:0006364,GO:0005739,GO:0005739,GO:0001510,GO:0003723,GO:0008168,GO:0032259,GO:0016740,GO:0001510,GO:0005737,GO:0008168,GO:0008173,GO:0006396,GO:0003723,GO:0003723,GO:0001510,GO:0005737,GO:0008168,GO:0008173
sass6	chr7:71185890-71190946	2	0.197278	100000	1441	109	1667	1588	572	2723	5849	-1211	560	2358	0.097	RRP15,GO:0006364,GO:0003674,GO:0000470,GO:0000460,GO:0030687,GO:0006364
sdf2	chr17:37481274-37487235	1	0.116106	365.225	12328	1218	46285	12166	5146	-3499	19587	-42966	-6539	3168	0.201	SASS6,GO:0043229,GO:0005737,GO:0007049,GO:0005856,GO:0005815,GO:0005856,GO:0005815,GO:0043229,GO:0005737,GO:0007049,GO:0005737,GO:0098536,GO:0098536,GO:0007099,GO:0005814,GO:0005814,GO:0007049,GO:0005856,GO:0000280,GO:0005813,GO:0007283,GO:0007052,GO:0051298,GO:0040016,GO:0005815
sec23b	chr3:98323909-98360324	1	0.0100045	40	6046	498	15136	14807	4036	9195	14594	-14108	11790	8125	0.023	SDF2,GO:0035269,GO:0004169,GO:0005783,GO:0005783,GO:0004169,GO:0035269,GO:0005783,GO:0004169,GO:0035269,GO:0005783,GO:0004169,GO:0035269,GO:0005783,GO:0004169,GO:0035269
sec62	chr6:109234125-109262573	2	0.0421292	100000	13964	508	10944	10224	2646	-732	11602	-9696	-1646	11769	-0.156	SEC23B,GO:0090110,GO:0030127,GO:0005096,GO:0070971,GO:0006888,GO:0006886,GO:0008270,GO:0030127,GO:0090114,GO:0016192,GO:0005737,GO:0015031,GO:0005783,GO:0016020,GO:0031410,GO:0046872,GO:0051216,GO:0048821,GO:0048702,GO:0005789,GO:0005829,GO:0016020,GO:0012507,GO:0050790,GO:0005829
Sep2	chr17:10590534-10639850	2	0.0508071	100000	9311	329	7907	22321	4727	10730	58944	-6389	23046	7391	-0.121	SEC62,GO:0005789,GO:0016020,GO:0031204,GO:0005783,GO:0016020,GO:0015031,GO:0030176,GO:0015031,GO:0015031,GO:0005783,GO:0016020,GO:0016021,GO:0031204,GO:0005783,GO:0016020,GO:0015031,GO:0030176,GO:0005789,GO:0016020,GO:0015031,GO:0015031,GO:0005783,GO:0016020,GO:0016021
slc16a3	chr18:19456864-19463734	1	0.22893	1203.84	11054	108	13325	5796	495	-9802	1182	-13325	-5689	13501	-0.08	SEP2,GO:0005525,GO:0016020,GO:0000166,GO:0042995,GO:0005886,GO:0005819,GO:0060170,GO:0032154,GO:0030496,GO:0017157,GO:0015630,GO:0032153,GO:0005940,GO:0003924,GO:0008021,GO:0031105,GO:0061640,GO:0060271,GO:0060090,GO:0034613,GO:0005525,GO:0051301,GO:0017157,GO:0015630,GO:0032153
slc25a10	chr18:6956119-6967344	3	0.0360987	100000	15570	1196	8384	12195	164882	-11302	-135	-7030	-11309	-163614	0.027	SLC16A3,GO:0008028,GO:0005887,GO:0022857,GO:0015718,GO:0055085,GO:0015129,GO:0016020,GO:0016021,GO:0008028,GO:0005887,GO:0016021,GO:0015718,GO:0016020,GO:0035873,GO:0016020,GO:0008028,GO:0005887,GO:0016021,GO:0015718,GO:0008028,GO:0005887,GO:0022857,GO:0015718,GO:0055085,GO:0015129
slc46a1	chr21:2750016-2755219	2	0.0282066	100000	10519	397	1935	4641	18129	6550	6544	1073	-1943	-11972	0.329	SLC25A10,GO:0015297,GO:0015729,GO:0015709,GO:0008272,GO:0015116,GO:0015117,GO:0015131,GO:0015140,GO:0015141,GO:0071423,GO:0071422,GO:0035435,GO:0031966,GO:0006839,GO:0016020,GO:0016021,GO:1902358,GO:1902356,GO:0016020,GO:0016021,GO:0016020,GO:0016020,GO:0016021,GO:0016020,GO:0031966
slc9a3r1	chr18:39373244-39454368	3	0.0383037	32.0204	61315	5803	34306	23040	284610	17344	8346	-25323	3996	-274894	-0.006	SLC46A1,GO:0022857,GO:0055085,GO:0016020,GO:0016021,GO:0016020,GO:0055085,GO:0005542,GO:0016020,GO:0016021,GO:0016020,GO:0022857
spon2	chr2:20488156-20492048	1	0.216062	180	0	0	32	145	655	2060	6345	17	8537	-655	-0.196	SLC9A3R1,GO:0001726,GO:0030175,GO:0012505,GO:0005902,GO:0005102,GO:0043495,GO:0016324,GO:0072659,GO:0060090,GO:0016020,GO:0042995,GO:0016020,GO:0042995,GO:0021591,GO:0021591,GO:0006612,GO:0055078,GO:0071599,GO:0071599,GO:0043113,GO:0001726,GO:0030175,GO:0012505,GO:0005902,GO:0072659
stard9	chr1:82687764-82688177	2	0.0856387	100000	1241	18	58	205	396	471	1582	-58	253	72	-0.314	SPON2,GO:0005576,GO:0046872,GO:0007155,GO:0007155,GO:0031012,GO:0031012,GO:0007155,GO:0031012,GO:0005576,GO:0007155,GO:0046872,GO:0031012,GO:0007155,GO:0031012,GO:0007155,GO:0046872,GO:0031012,GO:0005576,GO:0005576,GO:0007155,GO:0046872,GO:0031012,GO:0031012,GO:0007155,GO:0005576
tirap	chr27:5026164-5030332	2	0.0424416	100000	2617	563	2442	2271	1618	1287	1996	-2170	-1417	-744	0.233	STARD9,GO:0008017,GO:0007018,GO:0008574,GO:0016887,GO:0003777,GO:0005874,GO:0005871,GO:0005524,GO:0000166,GO:0005874,GO:0003777,GO:0048731,GO:0005524,GO:0008017,GO:0007018,GO:0005524,GO:0000166,GO:0003774,GO:0005871,GO:0005874,GO:0003777,GO:0016887,GO:0008574,GO:0007018,GO:0008017
tmem115	chr6:52469484-52470335	2	0.0177402	100000	6381	397	4508	9976	6384	1365	19530	-2606	4304	4944	-0.252	TIRAP,GO:0035662,GO:0035663,GO:0032872,GO:0032760,GO:0005737,GO:0007249,GO:0005886,GO:2000343,GO:0045089,GO:0043123,GO:0007165,GO:0003953,GO:0005737,GO:0005737,GO:0035662,GO:0035663,GO:0032872,GO:0032760,GO:0005737,GO:0007249,GO:0005886,GO:2000343,GO:0045089,GO:0043123,GO:0007165
tmem70	chr9:83092116-83092952	2	0.18599	100000	1803	204	1590	3728	4689	3280	5483	-1254	1125	-1668	-0.07	TMEM115,GO:0016021,GO:0016020,GO:0005794,GO:0006890,GO:0016021,GO:0006890,GO:0016020,GO:0016020,GO:0016021,GO:0016020,GO:0006890,GO:0005794,GO:0016021,GO:0006890,GO:0016020,GO:0016021,GO:0016020,GO:0005794,GO:0006890,GO:0016021,GO:0006890
tmod3	chr28:14459147-14485793	2	0.0365581	100000	84585	453	8496	18461	4276	-61894	25272	-6198	6280	81661	-0.16	TMEM70,GO:0033615,GO:0032592,GO:0016020,GO:0016021,GO:0016020,GO:0016021,GO:0032592,GO:0033615
tnni1	chr20:25164026-25166678	1	0.439219	80.0158	0	0	210	792	30	8375	5032	488	7099	7369	-0.579	TNNI1,GO:0003674,GO:0060048,GO:0003009,GO:0006936,GO:0005861,GO:0005861,GO:0003674,GO:0006936,GO:0003009,GO:0060048,GO:0005861,GO:0007507,GO:0003674,GO:0060048,GO:0003009,GO:0006936,GO:0003674,GO:0006936,GO:0003009,GO:0060048,GO:0005861,GO:0006936,GO:0003009,GO:0060048,GO:0005861
tubgcp4	chr32:18175793-18197025	1	0.124557	942	4726	115	2616	1819	1186	6899	10558	1011	4005	1659	0.051	TUBGCP4,GO:0005737,GO:0005874,GO:0005856,GO:0060221,GO:0042670,GO:0042670,GO:0005856,GO:0005813,GO:0005829,GO:0000278,GO:0005813,GO:0031122,GO:0000923,GO:0007020,GO:0043015,GO:0000930,GO:0051321,GO:0051225,GO:0051011,GO:0000226,GO:0005815,GO:0007020,GO:0043015,GO:0000922,GO:0051011
txndc15	chr4:25600827-25604773	2	0.0285124	297.266	4342	391	4006	8823	3680	16854	31359	-515	5014	20583	0.366	TXNDC15,GO:0016020,GO:0003674,GO:0016021,GO:0016020,GO:0016021,GO:0005515,GO:0005634,GO:0009615,GO:0000976,GO:0000976,GO:0003674,GO:0050688,GO:0002376,GO:0005634,GO:0006357,GO:0000978,GO:0000981
ube2g1	chr17:25103458-25117107	2	0.0289967	100000	6846	499	3084	12977	4762	10051	26376	250	4075	24613	0.158	UBE2G1,GO:0043161,GO:0061631,GO:0006511,GO:0000209,GO:0005524,GO:0016740,GO:0000166,GO:0005524,GO:0043161,GO:0061631,GO:0006511,GO:0000209,GO:0005524,GO:0016740,GO:0000166,GO:0005524,GO:0043161,GO:0061631,GO:0006511,GO:0000209,GO:0016740,GO:0000166,GO:0005524,GO:0005524
ube2k	chr2:68580670-68622852	2	0.0240661	100000	19963	1174	16690	27476	3848	9459	32921	-11533	12754	26949	0.076	UBE2K,GO:0000209,GO:0005634,GO:0061631,GO:0043161,GO:0005524,GO:0016740,GO:0000166,GO:0061631,GO:0005524,GO:0000209,GO:0005634,GO:0061631,GO:0043161,GO:0005524,GO:0016740,GO:0000166,GO:0061631,GO:0005524,GO:0061631,GO:0005524,GO:0000209,GO:0005634,GO:0061631,GO:0043161,GO:0005524
ubl3	chr8:77001518-77007454	1	0.119273	924.318	3646	230	3248	5071	2221	-36	1939	-2972	-1594	9783	-0.077	UBL3,GO:0016020,GO:0003674,GO:0016020,GO:0016020,GO:0005886,GO:0003674,GO:0005886,GO:0016020,GO:0005886,GO:0016020,GO:0005886,GO:0003674,GO:0005886,GO:0016020,GO:0005886,GO:0016020,GO:0005886,GO:0005886,GO:0016020,GO:0005886
unc50	chr11:16710800-16713265	1	0.486062	525.454	6229	357	8271	15851	3437	12455	32444	-5593	3905	18971	-0.264	UNC50,GO:0016020,GO:0016021,GO:0016020,GO:0005637,GO:0005637,GO:0016020,GO:0016020,GO:0016021,GO:0030173,GO:0005634,GO:0016020,GO:0016021,GO:0003723,GO:0005794,GO:0005637,GO:0000139,GO:0005637,GO:0034394,GO:0003723
vgll4	chr6:19046757-19149546	2	0.0645597	167	15093	319	3202	16830	2904	4534	37797	-312	6115	18639	0.024	VGLL4,GO:0001223,GO:0045892,GO:0006355,GO:0001223,GO:0045892,GO:0006355,GO:0035329,GO:0035329,GO:0001223,GO:0045892,GO:0001223,GO:0045892,GO:0006355,GO:0001223,GO:0045892,GO:0006355,GO:0005575,GO:0048701,GO:0048701,GO:0045892,GO:0001223,GO:0006355,GO:0035329
ythdf3	chr9:77354882-77356435	1	0.00995995	9750	6704	353	3550	10713	3886	5461	16329	-2577	4921	12565	-0.131	YTHDF3,GO:0061157,GO:1990247,GO:0003729,GO:0005737,GO:0003723,GO:0005737,GO:0003729,GO:1990247,GO:0061157,GO:0003723
zdhhc12	chr23:17617962-17618513	1	0.183507	361	1143	168	2742	6619	2275	7909	6781	-718	4884	2369	-0.064	ZDHHC12,GO:0016020,GO:0016021,GO:0016740,GO:0016746,GO:0019706,GO:0016020,GO:0019706,GO:0016746,GO:0016409,GO:0018230,GO:0019706,GO:0005783,GO:0006612,GO:0005794,GO:0016409,GO:0016020,GO:0016021,GO:0016740,GO:0016746,GO:0019706,GO:0016020,GO:0019706,GO:0016746,GO:0018230,GO:0019706
zmat2	chr4:5166722-5194938	1	0.189016	63.8189	22117	918	14514	28347	11349	-1088	23023	-10836	-5473	12729	-0.217	ZMAT2,GO:0046872,GO:0000398,GO:0046540,GO:0000398,GO:0008270,GO:0003676,GO:0005681,GO:0005634,GO:0046540,GO:0000398,GO:0000398,GO:0008270,GO:0003676,GO:0005681,GO:0005634,GO:0046872
